# GAIT-GM: Galaxy tools for modeling metabolite changes as a function of gene expression

**DOI:** 10.1101/2020.12.25.424407

**Authors:** Lauren M. McIntyre, Francisco Huertas, Olexander Moskalenko, Marta Llansola, Vicente Felipo, Alison M. Morse, Ana Conesa

**Affiliations:** Department of Molecular Genetics and Microbiology, University of Florida, Gainesville Florida, 32610; UF Genetics Institute, University of Florida, Gainesville Florida, 32608; Department of Microbiology and Cell Science, University of Florida, Gainesville Florida, 32611; UF Research Computing. University of Florida, Gainesville Florida, 32610; Prince Felipe Research Center, Avda. Eduardo Primo Yúfera 3, 46012, Valencia, Spain

**Keywords:** Galaxy, data integration, transcriptomics, metabolomics

## Abstract

Galaxy is a user-friendly platform with a strong development community and a rich set of tools for omics data analysis. While multi-omics experiments are becoming popular, tools for multi-omics data analysis are poorly represented in this platform. Here we present GAIT-GM, a set of new Galaxy tools for integrative analysis of gene expression and metabolomics data. In the Annotation Tool, features are mapped to KEGG pathway using a text mining approach to increase the number of mapped metabolites. Several interconnected databases are used to maximally map gene IDs across species. In the Integration Tool, changes in metabolite levels are modelled as a function of gene expression in a flexible manner. Both unbiased exploration of relationships between genes and metabolites and biologically informed models based on pathway data are enabled. The GAIT-GM tools are freely available at https://github.com/SECIMTools/gait-gm.
