## Supplementary_Material_Tool_Input_Output for "GAIT-GM: Galaxy tools for modeling metabolite changes as a function of gene expression"

### Sheet: Sheet1
Tool	Input Files	Output Files
Create: Design, Wide and Annotation Ddatasess from an Input Wide Dataset	Input Wide Dataset	Annotation Dataset Design Dataset Wide Dataset
Map ENSEMBL IDs to Gene Symbols	Dataset containing ENSEMBLIDs	ENSEMBL to GeneSymbol Annotation File
Link Name to KEGGID	(1) Gene Expression Annotation Dataset containing Gene Symbols (ENSEMBL to GeneSymbol Annotation File) (2) Metabolomic Annotation Dataset (3) Both Gene Expression Annotation Dataset and Metabolomic Annotation Dataset	(1) Gene to KEGGID Link (2) Metabolite to KEGGID Link (3) Gene to KEGGID Link and Metabolite to KEGGID Link
Add KEGG Pathway Information using KEGGIDs	(1) Gene Expression File with KEGGIDsKEGGIDs (2) Metabolomic File with KEGGIDs (3) Both Gene Expression and Metabolomic Files with KEGGIDs	(1) Gene KEGG Pathway File PathwayID2PathwayNames GeneKeggID2PathwayID (2) Metabolite KEGG Pathway File PathwayID2PathwayNames MetaboliteKeggID2PathwayID (3) Gene KEGG Pathway File Metabolite KEGG Pathway File GeneKeggID2PathwayID MetaboliteKeggID2PathwayID PathwayID2PathwayNames
Add Binary (0/1)-value Flags using custom thresholds	Dataset containing p-values (nominal or multiple testing corrected)	(1) Flags File (2) Output File
Metabolite – Gene Correlation	(1) Gene Expression Wide Dataset (2) optional - Gene Expression Annotation File (3) Metabolite Wide Dataset (4) optional - Metabolite Annotation File	(1) Correlation File (tsv) (2) Correlation Matrix (3) Correlation Figure (network representation)
(1) Metabolite – Gene Integration Metabolite class –- custom Gene List (Model metabolite classes as function of a set of individual genes)	(1) Metabolite Wide Dataset (2) optional - Metabolite Annotation File (3) Metabolite to KEGGID Link File (tool uses 'Name_in_KEGG') (4) Gene Expression Wide Dataset (5) Custom Gene List	(1) sPLS Figure for each metabolite class (2) sPLS Correlation Table containing metabolite-gene correlations.
(2) Metabolite – Gene Integration Metabolite class X genes linked to Metabolite class (Model metabolite classes as function of genes in the metabolite pathway)	(1) Metabolite Wide Dataset (2) optional - Metabolite Annotation File (3) Metabolite to KEGGID Link File = metabolite class (4) Gene Expression Wide Dataset (5) optional - Gene Expression Annotation File (6) Gene Expression KEGG Pathway File (7) Metabolite KEGG Pathway File	(1) sPLS Figure for each metabolite class (2) sPLS Correlation Table containing metabolite-gene correlations. Contains 'Subset' column with the common pathway
(3) Metabolite – Gene Integration Metabolite class X metagenes (PANA) (Model metabolite classes as function of metagenes)	(1) Metabolite Wide Dataset (2) optional - Metabolite Annotation File (3) Metabolite to KEGGID Link File = metabolite class (4) Gene Expression Wide Dataset (5) optional - Gene Expression Annotation File (6) Gene to KEGG Link File (7) GeneKeggID2PathwayID	(1) sPLS Figure for each metabolite class (2) sPLS Correlation Table containing metabolite-gene correlations. Contains 'Subset' column with the common pathway (3) PANA Output Table containing pathway associations
(4) Metabolite – Gene Integration MMC metabolite X metagenes (PANA) (model unbiased metabolite clusters as function of metagenes)	(1) Metabolite Wide Dataset (2) optional - Metabolite Annotation File (3) Metabolite to KEGGID Link File (4) Metabolite Design file (5) Gene Expression Wide Dataset (5) optional - Gene Expression Annotation File (6) Gene to KEGGID Link File (7) GeneKeggID2PathwayID	(1) sPLS Figure. Metabolites on x-axis and metagenes on y-axis (2) sPLS Correlation Table containing metabolite-metagene correlations. Contains 'Subset' column with the MMC module (4) MMC Figure containing sunsorted, sorted and sorted-smoothed heatmaps of the variance-covariance matrixes(5) MMC Output File containing algorithm summaries (6) PANA Output Table containing pathway associations
